# Heterogeneity and evolution of DNA mutation rates in microsatellite stable colorectal cancer

**DOI:** 10.1101/2024.02.26.582054

**Authors:** Elena Grassi, Valentina Vurchio, George D. Cresswell, Irene Catalano, Barbara Lupo, Francesco Sassi, Francesco Galimi, Sofia Borgato, Martina Ferri, Marco Viviani, Simone Pompei, Gianvito Urgese, Bingjie Chen, Eugenia R. Zanella, Francesca Cottino, Alberto Bardelli, Marco Cosentino Lagomarsino, Andrea Sottoriva, Livio Trusolino, Andrea Bertotti

## Abstract

DNA sequence mutability in tumors with chromosomal instability is conventionally believed to remain uniform, constant, and low, based on the assumption that further mutational accrual in a context of marked aneuploidy is evolutionarily disadvantageous. However, this concept lacks robust experimental verification. We adapted the principles of mutation accumulation experiments, traditionally performed in lower organisms, to clonal populations of patient-derived tumoroids and empirically measured the spontaneous rates of accumulation of new DNA sequence variations in seven chromosomally unstable, microsatellite stable colorectal cancers (CRCs) and one microsatellite unstable CRC. Our findings revealed heterogeneous mutation rates (MRs) across different tumors, with variations in magnitude within microsatellite stable tumors as prominent as those distinguishing them from microsatellite unstable tumors. Moreover, comparative assessment of microsatellite stable primary tumors and matched synchronous metastases consistently documented a pattern of MR intensification during tumor progression. Therefore, wide-range diversity and progression-associated evolvability of DNA sequence mutational instability emerge as unforeseen hallmarks of microsatellite stable CRC, complementing karyotype alterations as selectable traits to increase genetic variation.

**One sentence summary:** Tumors with chromosomal instability accrue DNA sequence mutations at highly variable rates, which increase during metastatic progression.
