## Supplementary Table 3 for "Heterogeneity and evolution of DNA mutation rates in microsatellite stable colorectal cancer"

### Sheet: Extended Data Table 3
PDT	Sequencing_id	MR_SNVs	MR_indels	N_SNVs	N_indels	Genome_Length	Generations_EDU	Generations_cell_doublings
CRC0282PR	CRC0282-01-1-A	7.04147e-09	5.19305e-09	3379	2492	1573006158	305.067	92.8301
CRC0282PR	CRC0282-01-1-B	6.98141e-09	4.99621e-09	3362	2406	1578555466	305.067	92.8301
CRC0282PR	CRC0282-01-1-C	7.53885e-09	4.94965e-09	3625	2380	1576188537	305.067	92.8301
CRC0282PR	CRC0282-01-1-D	7.28052e-09	4.90993e-09	3495	2357	1573583415	305.067	92.8301
CRC0282PR	CRC0282-01-1-E	7.02062e-09	4.78906e-09	3360	2292	1568806446	305.067	92.8301
CRC0282PR	CRC0282-01-1-F	6.99036e-09	4.99876e-09	3359	2402	1575127152	305.067	92.8301
CRC0282PR	CRC0282-01A-2-2	1.16593e-08	4.39495e-09	3566	1596	1881419052	193.016	98.7361
CRC0282PR	CRC0282-01A-2-4	1.15331e-08	4.35298e-09	4883	2171	2583927303	193.016	98.7361
CRC0282PR	CRC0282-05-1-A	8.12025e-09	5.99152e-09	14156	10445	5094975304	342.16	90.0417
CRC0282PR	CRC0282-05-1-C	8.64229e-09	6.097e-09	15079	10638	5099345691	342.16	90.0417
CRC0282PR	CRC0282-05-1-D	7.81436e-09	5.71073e-09	13633	9963	5098810945	342.16	90.0417
CRC0282PR	CRC0282-07-1-A	6.45994e-09	4.48589e-09	2006	1393	883389259	351.52	94.4334
CRC0282PR	CRC0282-07-1-B	7.13816e-09	4.80981e-09	2238	1508	891915664	351.52	94.4334
CRC0282PR	CRC0282-07-1-C	5.02446e-09	4.10716e-09	849	694	480693193	351.52	94.4334
CRC0282PR	CRC0282-07-1-D	6.08664e-09	4.04395e-09	1910	1269	892700912	351.52	94.4334
CRC0282PR	CRC0282-07-1-E	6.44562e-09	4.46186e-09	1995	1381	880497303	351.52	94.4334
CRC0282PR	CRC0282-07-1-F	6.18959e-09	3.9983e-09	1949	1259	895776904	351.52	94.4334
CRC0282PR	CRC0282-07E-2-3	1.38028e-08	6.40464e-09	2271	1199	1157565960	161.726	90.4135
CRC0282PR	CRC0282-07E-2-4	1.41711e-08	6.56151e-09	2318	1227	1156278036	161.726	90.4135
CRC0327LM	CRC0327-02-1-A	7.37213e-10	8.25297e-11	1858	208	4727763746	533.086	81.2174
CRC0327LM	CRC0327-02-1-E	7.11535e-10	9.04493e-11	1888	240	4977471473	533.086	81.2174
CRC0327LM	CRC0327-02-1-I	8.34779e-10	9.23699e-11	2178	241	4894285802	533.086	81.2174
CRC0327LM	CRC0327-04-1-A	1.2086e-09	1.21856e-10	2063	208	4975234415	343.086	83.187
CRC0327LM	CRC0327-04-1-B	1.10383e-09	1.18036e-10	2048	219	5407865163	343.086	83.187
CRC0327LM	CRC0327-04-1-C	1.22096e-09	1.14028e-10	2270	212	5419016041	343.086	83.187
CRC0327LM	CRC0327-08-1-A	9.37614e-10	1.08294e-10	1671	193	5088559299	350.233	74.5264
CRC0327LM	CRC0327-08-1-C	1.0101e-09	1.07864e-10	1798	192	5082386784	350.233	74.5264
CRC0327LM	CRC0327-08-1-F	9.68596e-10	1.00626e-10	1723	179	5079078541	350.233	74.5264
CRC0441LM	CRC0441-01-1-A	1.05495e-09	6.50246e-11	2174	134	5893026733	349.694	90.3591
CRC0441LM	CRC0441-01-1-B	9.94878e-10	6.12083e-11	2048	126	5886695275	349.694	90.3591
CRC0441LM	CRC0441-01-1-E	9.90725e-10	6.7799e-11	2075	142	5989306890	349.694	90.3591
CRC0441LM	CRC0441-03-1-B	7.69378e-10	5.72941e-11	1692	126	5684395690	386.88	83.4066
CRC0441LM	CRC0441-03-1-C	7.80474e-10	5.32141e-11	1716	117	5683065870	386.88	83.4066
CRC0441LM	CRC0441-03-1-F	7.47915e-10	5.41374e-11	1644	119	5681631786	386.88	83.4066
CRC0441LM	CRC0441-10-1-C	1.47835e-09	1.02988e-10	1579	110	4351699709	245.44	70.362
CRC1078LM	CRC1078-02-1-C	2.51389e-09	1.47459e-10	2131	125	4262814966	198.857	46.3045
CRC1078LM	CRC1078-02-1-D	2.80846e-09	1.84321e-10	2316	152	4146947357	198.857	46.3045
CRC1078LM	CRC1078-02-1-E	2.32647e-09	1.3074e-10	1993	112	4307925815	198.857	46.3045
CRC1078LM	CRC1078-07-1-A	2.38062e-09	1.43754e-10	1507	91	3911717851	161.829	44.0814
CRC1078LM	CRC1078-07-1-E	2.66594e-09	1.59486e-10	1588	95	3680830276	161.829	44.0814
CRC1078LM	CRC1078-07-1-F	2.38089e-09	1.48509e-10	1507	94	3911284793	161.829	44.0814
CRC1078LM	CRC1078-07A-2-2	1.63525e-09	1.05101e-10	2116	136	4054356415	319.16	78.92
CRC1078LM	CRC1078-07A-2-3	1.56618e-09	1.0998e-10	1894	133	3789041723	319.16	78.92
CRC1078LM	CRC1078-07A-2-4	1.58061e-09	1.09149e-10	1926	133	3817896469	319.16	78.92
CRC1078LM	CRC1078-09-1-B	2.13618e-09	1.5478e-10	2015	146	3998858329	235.886	42.5783
CRC1078LM	CRC1078-09-1-C	1.95219e-09	1.08118e-10	1932	107	4195489930	235.886	42.5783
CRC1078LM	CRC1078-09-1-D	1.69887e-09	1.15876e-10	1730	118	4317032232	235.886	42.5783
CRC1307LM	CRC1307-02-1-A	2.71571e-09	2.48862e-10	2619	240	4482794141	215.131	82.1708
CRC1307LM	CRC1307-02-1-B	2.62143e-09	1.97941e-10	2556	193	4532295624	215.131	82.1708
CRC1307LM	CRC1307-02-1-E	2.6859e-09	2.50903e-10	2612	244	4520431668	215.131	82.1708
CRC1307LM	CRC1307-08-1-B	3.76186e-09	2.94972e-10	3877	304	4488481906	229.611	95.9386
CRC1307LM	CRC1307-08-1-D	2.73807e-09	2.50061e-10	2825	258	4493449842	229.611	95.9386
CRC1307LM	CRC1307-08-1-E	2.67477e-09	2.26386e-10	2812	238	4578622798	229.611	95.9386
CRC1307LM	CRC1307-08D-2-2	2.8163e-09	2.03431e-10	3461	250	5098633525	241.029	70.5701
CRC1307LM	CRC1307-08D-2-5	3.02733e-09	2.3478e-10	3662	284	5018680446	241.029	70.5701
CRC1307LM	CRC1307-09-1-B	2.54304e-09	2.08679e-10	2681	220	4763098123	221.337	88.9862
CRC1307LM	CRC1307-09-1-C	2.46051e-09	2.46997e-10	2600	261	4774131628	221.337	88.9862
CRC1307LM	CRC1307-09-1-E	3.23776e-09	4.16676e-10	3419	440	4770899784	221.337	88.9862
CRC1307LM	CRC1307-09E-2-3	3.66833e-09	2.50563e-10	3338	228	4918650216	185	78.9587
CRC1307LM	CRC1307-09E-2-4	3.43475e-09	2.64211e-10	3146	242	4950993897	185	78.9587
CRC1307LM	CRC1307-09E-2-5	3.51547e-09	2.49215e-10	3188	226	4901881957	185	78.9587
CRC1502LM	CRC1502-03-1-A	1.22729e-09	1.1479e-10	3154	295	4834949896	531.526	82.4101
CRC1502LM	CRC1502-03-1-C	1.1585e-09	1.08117e-10	3011	281	4889772921	531.526	82.4101
CRC1502LM	CRC1502-03-1-D	1.27926e-09	1.16438e-10	3274	298	4815005995	531.526	82.4101
CRC1502LM	CRC1502-03A-2-1	1.24145e-09	1.17648e-10	3229	306	5083217256	511.68	90.4186
CRC1502LM	CRC1502-03A-2-3	1.18822e-09	1.29505e-10	3092	337	5085625094	511.68	90.4186
CRC1502LM	CRC1502-03A-2-5	1.19985e-09	1.56803e-10	3122	408	5085180679	511.68	90.4186
CRC1502LM	CRC1502-08-1-A	1.52138e-09	1.33416e-10	3478	305	5786118944	395.097	85.9736
CRC1502LM	CRC1502-08-1-C	1.35808e-09	1.39291e-10	3120	320	5814655394	395.097	85.9736
CRC1502LM	CRC1502-08-1-D	1.75409e-09	1.49648e-10	3997	341	5767389359	395.097	85.9736
CRC1502LM	CRC1502-08D-2-2	1.37064e-09	1.44976e-10	2789	295	5434868017	374.4	100.073
CRC1502LM	CRC1502-09-1-A	1.29646e-09	8.95822e-11	3401	235	5628895281	466.04	91.72
CRC1502LM	CRC1502-09-1-C	1.4095e-09	1.04106e-10	3818	282	5812308483	466.04	91.72
CRC1502LM	CRC1502-09-1-E	1.23596e-09	1.00233e-10	3354	272	5822858775	466.04	91.72
CRC1502LM	CRC1502-09C-2-1	3.51209e-09	2.73572e-10	4673	364	5920068112	224.752	78.8835
CRC1502LM	CRC1502-09C-2-2	2.71435e-09	2.88295e-10	3719	395	6096168261	224.752	78.8835
CRC1502LM	CRC1502-09C-2-3	3.2145e-09	2.81826e-10	4186	367	5794051926	224.752	78.8835
CRC1502LM	CRC1502-10-1-A	1.03934e-09	9.44853e-11	2552	232	4859007971	505.331	87.1651
CRC1502LM	CRC1502-10-1-B	1.06482e-09	1.05276e-10	2650	262	4924873536	505.331	87.1651
CRC1502LM	CRC1502-10-1-D	9.77394e-10	8.62527e-11	2391	211	4840982452	505.331	87.1651
CRC1502LM	CRC1502-10B-2-3	1.4952e-09	1.85832e-10	2623	326	5072041102	345.872	91.637
CRC1502LM	CRC1502-10B-2-5	1.53529e-09	1.81443e-10	2750	325	5178787210	345.872	91.637
CRC1502LM	CRC1502-10B-2-6	1.70123e-09	1.85984e-10	3046	333	5176693369	345.872	91.637
CRC1599LM	CRC1599LM-01-1-A	1.68529e-09	1.042e-10	2701	167	4719184559	339.611	86.7669
CRC1599LM	CRC1599LM-01-1-C	2.0705e-09	1.34205e-10	3317	215	4717231490	339.611	86.7669
CRC1599LM	CRC1599LM-01-1-D	2.1827e-09	1.41929e-10	3491	227	4709484878	339.611	86.7669
CRC1599LM	CRC1599LM-01C-2-1	1.28325e-09	6.8875e-11	2478	133	4758242474	405.829	95.71
CRC1599LM	CRC1599LM-01C-2-4	1.30692e-09	8.22321e-11	2527	159	4764445089	405.829	95.71
CRC1599LM	CRC1599LM-01C-2-5	1.40449e-09	7.11735e-11	2664	135	4673825223	405.829	95.71
CRC1599LM	CRC1599LM-03-1-B	1.44296e-09	1.10497e-10	2664	204	4979542496	370.758	81.5084
CRC1599LM	CRC1599LM-03-1-D	1.47669e-09	1.04569e-10	2669	189	4874943277	370.758	81.5084
CRC1599LM	CRC1599LM-03-1-E	1.35301e-09	8.95781e-11	2462	163	4907902304	370.758	81.5084
CRC1599PR	CRC1599PR-01-1-E	8.47721e-10	6.91135e-11	785	64	2694402957	343.68	81.9482
CRC1599PR	CRC1599PR-01-1-F	8.24379e-10	7.81554e-11	770	73	2717750115	343.68	81.9482
CRC1599PR	CRC1599PR-01-1-L	6.87197e-10	7.20535e-11	639	67	2705612153	343.68	81.9482
CRC1599PR	CRC1599PR-10-1-E	4.85198e-10	5.75049e-11	405	48	2233281892	373.76	81.3776
CRC1599PR	CRC1599PR-10-1-F	5.33594e-10	6.22127e-11	446	52	2236306569	373.76	81.3776
CRC1599PR	CRC1599PR-10-1-G	7.17219e-10	6.83599e-11	640	61	2387455960	373.76	81.3776

### Sheet: Legend
Extended Data Table 3 - MRs for SNVs and indels for T1 and T2 clones and related measurements
Column Name	Description
Sequencing_id	original raw data ID the sample, with the nomenclature described in Material and Methods
MR_SNVs	gained SNVs / (CN corrected genome length * total divisions estimated by EdU)
MR_indels	gained indels / (CN corrected genome length * total divisions estimated by EdU)
N_SNVs	absolute number of gained SNVs
N_indels	absolute number of gained indels
Genome_Length	CN corrected genome length
Generations_EDU	total divisions estimated by EdU staining
Generations_cell_doublings	total divisions estimated by cell population doublings
