## Supplementary Table 4 for "Heterogeneity and evolution of DNA mutation rates in microsatellite stable colorectal cancer"

### Sheet: exposures
PDT	class	SBS1	SBS2	SBS3	SBS4	SBS5	SBS6	SBS7	SBS8	SBS9	SBS10	SBS11	SBS12	SBS13	SBS14	SBS15	SBS16	SBS17	SBS18	SBS19	SBS20	SBS21	SBS22	SBS23	SBS24	SBS25	SBS26	SBS27	SBS28	SBS29	SBS30
CRC0282PR	vitroMA	0	0	0.0773045	0	0.0103736	0.116086	0	0.180324	0	0	0	0.0289782	0	0.145437	0	0.136447	0	0	0	0.29419	0	0	0	0	0	0	0	0	0	0.0108597
CRC0327LM	vitroMA	0	0.00970726	0.133162	0.0405843	0.00183705	0	0	0.375255	0.0257264	0.0237425	0.0153243	0	0.0187126	0.00330526	0	0.0677049	0	0.191867	0	0	0	0	0.0112713	0	0	0	0.00181312	0	0.0462496	0.0337368
CRC0441LM	vitroMA	0	0.00857881	0.0326288	0.0792582	0	0	0.00767406	0.338588	0.0146289	0	0.00135631	0	0.0115793	0.0738578	0	0.137985	0	0.253179	0	0.0374478	0	0	0	0	0	0	0.00323807	0	0	0
CRC1078LM	vitroMA	0	0.0157588	0.102189	0.152653	0	0	0.0143277	0.321365	0.00120361	0	0.0130899	0	0.0132159	0	0	0.0833661	0.00252254	0.240049	0	0.0200127	0	0	0	0	0	0	0.00287774	0.0173696	0	0
CRC1307LM	vitroMA	0	0.0136601	0.235341	0.0468925	0.0143413	0	0.017589	0.175936	0.0727287	0	0.00572136	0.100189	0.0191087	0	0	0.159219	0	0.0684526	0	0	0	0.00316869	0.010408	0	0	0	0.00329211	0.00471109	0.033036	0.0162047
CRC1502LM	vitroMA	0	0.0197742	0.131193	0.0478024	0	0	0.00521931	0.370618	0.0661116	0.0061523	0.0279227	0.0241089	0.018328	0.00142387	0	0.109439	0	0.133202	0	0	0	0	0	0	0	0	0.00497778	0	0.0337272	0
CRC1599LM	vitroMA	0	0.0346041	0.0951972	0.13727	0	0	0	0.282087	0.00959624	0	0.0168018	0	0.017257	0.0347411	0	0.00561793	0	0.321207	0	0.0278273	0	0	0	0	0	0	0	0.00116804	0.0166251	0
CRC1599PR	vitroMA	0	0.0504827	0.0391618	0.0563647	0	0	0	0.421292	0.0316314	0.000413472	0	0	0.0563725	0.00695107	0	0.103159	0	0.0967554	0	0	0	0	0.0112646	0	0	0	0.00407711	0	0.0281029	0.0939717
CRC0282PR	vivoMA	0	0	0.0219168	0	0.0293829	0.226695	0	0.103627	0	0	0	0.113496	0	0.106935	0	0.138217	0.00142516	0	0	0.241438	0	0	0	0	0	0.00965945	0	0	0	0.00720848
CRC0327LM	vivoMA	0	0.00778591	0.037327	0.0298969	0	0	0	0.47368	0.0581342	0.0298615	0.0134175	0	0.0225366	0.0208331	0	0	0	0.202886	0	0.0094346	0	0	0.00676876	0	0	0	0.00284599	0	0.0718129	0.0127788
CRC0441LM	vivoMA	0	0.00665008	0	0.078176	0	0	0	0.315926	0.0117767	0	0	0	0	0.0620332	0	0.0544598	0	0.338869	0	0.11835	0	0	0	0	0	0	0	0.0137589	0	0
CRC1078LM	vivoMA	0	0	0.0229258	0.167048	0	0	0	0.468141	0.00416203	0	0	0	0.0159507	0	0	0.000703274	0	0.29103	0	0	0	0	0	0	0	0	0	0.0300384	0	0
CRC1307LM	vivoMA	0	0.0147282	0.145816	0.0767514	0	0.0179385	0.0145372	0.297435	0.100602	0	0.0192795	0.0514495	0.0252964	0	0	0.0756132	0	0.0841074	0	0	0	0	0	0	0	0	0	0.0262215	0.0490937	0.00113028
CRC1502LM	vivoMA	0	0.00157894	0.0175265	0.0887486	0	0	0	0.548752	0.036937	0.0176701	0	0	0.0240105	0	0	0	0	0.19451	0	0	0	0	0	0	0	0	0.00293385	0.0179068	0.0494263	0
CRC1599LM	vivoMA	0	0.0147714	0.0123537	0.168062	0	0	0	0.30957	0.0233894	0.00362032	0	0	0.0330254	0.0399579	0	0	0	0.301466	0	0.0449959	0	0	0	0	0	0	0	0.0116342	0.0371549	0
CRC0327LM	parental	0.172008	0.016789	0.114929	0	0.0352977	0	0.00258447	0.25817	0.20055	0.0119645	0.000206917	0.0220392	0.0370031	0	0.0173158	0.0734048	0	0.0170572	0	0	0	0	0	0	0.00611253	0	0.00821507	0	0.00635351	0
CRC1078LM	parental	0.149074	0.00386558	0.112073	0	0	0	0	0.270987	0.125998	0.0105314	0.00478936	0.00183905	0.0234505	0.00199225	0.0290554	0.0744507	0.127027	0.00630001	0	0	0	0	0	0	0.0376994	0	0.00570429	0	0.0151629	0
CRC1307LM	parental	0.140256	0	0.0819192	0	0	0	0	0.260948	0.138444	0.00444183	0.000130302	0	0.0257296	0.0055955	0.0314622	0.0064049	0.260449	0	0	0	0	0.000100884	0	0.00554888	0.0351088	0	0.00345994	0	0	0
CRC1502LM	parental	0.188145	0.00560797	0.238991	0	0	0	0	0.0828995	0.335777	0	0	0	0.0512654	0	0.00354993	0.0809786	0	0	0	0	0	0	0	0	0.00803533	0	0.00259821	0.00215244	0	0
CRC0282PR	parental	0.138524	0	0	0	0	0.349762	0	0.034653	0.163669	0	0	0.172158	0	0.0363665	0.000132167	0	0.0195972	0	0	0	0	0	0	0	0.0548524	0	0	0.0302855	0	0
CRC0441LM	parental	0.174347	0	0	0	0	0	0	0.313493	0.136873	0.00379533	0	0	0.027653	0.0204154	0.0076913	0	0.259278	0.0534291	0	0	0	0	0	0	0	0	0.00302517	0	0	0
CRC1599LM	parental	0.196428	0.0166065	0.105534	0	0	0	0	0.240493	0.213442	0.0109161	0	0.0342487	0.0502187	0	0.00833134	0.0273868	0	0.0595968	0	0	0	0	0	0	0	0	0.0135063	0.00682745	0.0164641	0
CRC1599PR	parental	0.233293	0.0111032	0.119668	0	0	0	0.000606196	0.201724	0.212712	0.0139162	0.00367899	0.0237981	0.0423154	0	0.0235345	0.055728	0	0.00171514	0	0	0	0	0	0	0.0274187	0	0.0024679	0.0263211	0	0

### Sheet: cosine
PDT	class	cosine_similarity
CRC0282PR	vitroMA	0.932834
CRC0327LM	vitroMA	0.958821
CRC0441LM	vitroMA	0.961842
CRC1078LM	vitroMA	0.942034
CRC1307LM	vitroMA	0.975587
CRC1502LM	vitroMA	0.970444
CRC1599LM	vitroMA	0.961435
CRC1599PR	vitroMA	0.962002
CRC0282PR	vivoMA	0.951112
CRC0327LM	vivoMA	0.967537
CRC0441LM	vivoMA	0.934458
CRC1078LM	vivoMA	0.957824
CRC1307LM	vivoMA	0.979953
CRC1502LM	vivoMA	0.966304
CRC1599LM	vivoMA	0.959801
CRC0327LM	parental	0.974342
CRC1078LM	parental	0.985801
CRC1307LM	parental	0.985803
CRC1502LM	parental	0.973886
CRC0282PR	parental	0.948479
CRC0441LM	parental	0.982961
CRC1599LM	parental	0.970617
CRC1599PR	parental	0.983657

### Sheet: Legend
Extended Data Table 4 - Relative contribution of COSMIC v2 signatures (SBS) to the SNVs detected in parental PDTs (Pre-existing), to those acquired de novo during the MA experiment in PDTs (Accumulated in vitro) and to the ones acquired de novo during in vivo MA (Accumulated in vivo).
vitroMA, in vitro MA
vivoMA, in vivo MA
parental, parental PDTs
