## Supplementary Table 5 for "Heterogeneity and evolution of DNA mutation rates in microsatellite stable colorectal cancer"

### Sheet: Signal
PDT	class	GEL.Colorectal_common_SBS17	GEL.Colorectal_common_SBS18	GEL.Colorectal_common_SBS93.121	GEL.Colorectal_common_SBS1	GEL.Colorectal_common_SBS88	GEL.Colorectal_common_SBS3.8	GEL.Colorectal_common_SBS2	GEL.Colorectal_rare_SBS44_a	GEL.Colorectal_rare_SBS6	GEL.Colorectal_rare_SBS26	GEL.Colorectal_rare_SBS18.44	GEL.Colorectal_rare_SBS15	GEL.Colorectal_rare_SBS14	GEL.Colorectal_rare_SBS10a	GEL.Colorectal_rare_SBS94	GEL.Colorectal_rare_SBS134	GEL.Colorectal_rare_SBS97	GEL.Colorectal_rare_SBS32	GEL.Colorectal_rare_SBS30	GEL.Colorectal_rare_SBS44_b	GEL.Colorectal_rare_SBS113	GEL.Colorectal_rare_SBS4	GEL.Colorectal_rare_SBS128	GEL.Colorectal_rare_SBS143	GEL.Colorectal_rare_SBS10d	GEL.Colorectal_rare_SBS84	GEL.Colorectal_rare_SBS13.33	GEL.Colorectal_rare_SBS112	unassigned
CRC0282PR	parental	0.0718537	0	0	0	0.0940756	0.0746647	0	0.163604	0.534275	0	0	0	0	0	0	0	0	0	0	0	0	0	0	0	0	0	0	0	0.0615261
CRC0282PR	vitroMA	0	0	0	0	0	0.155138	0	0.0981092	0.120481	0	0	0	0	0	0	0	0	0	0	0.268773	0	0.060575	0	0	0	0.0680166	0	0	0.228907
CRC0282PR	vivoMA	0	0	0	0	0	0.10936	0	0	0.236232	0.158622	0	0	0	0	0	0	0	0	0	0.19827	0	0	0	0	0	0.0778783	0	0	0.219638
CRC0327LM	parental	0	0.098484	0.20932	0.149555	0.0977059	0.305445	0	0	0	0	0	0	0	0	0	0	0	0	0	0	0	0	0	0	0	0	0	0	0.13949
CRC0327LM	vitroMA	0	0.29712	0.0780661	0	0	0.325256	0	0	0	0	0	0	0	0	0	0	0	0	0	0	0	0.139582	0	0	0	0	0	0	0.159976
CRC0327LM	vivoMA	0	0.351107	0	0	0	0.338226	0	0	0	0	0	0	0	0	0	0	0	0	0	0	0	0.136567	0	0	0	0	0	0	0.174101
CRC0441LM	parental	0.25383	0.128477	0.0894282	0.177917	0	0.237671	0	0	0	0	0	0	0	0	0	0	0	0	0	0	0	0	0	0	0	0	0	0	0.112677
CRC0441LM	vitroMA	0	0.319201	0	0	0.0694375	0.272505	0	0	0	0	0	0	0	0	0	0	0	0	0	0	0	0.207303	0	0	0	0	0	0	0.131553
CRC0441LM	vivoMA	0	0.397911	0	0	0	0.176891	0	0	0	0	0	0	0	0	0	0	0	0	0	0	0	0.26616	0	0	0	0	0	0	0.159038
CRC1078LM	parental	0.142894	0.0867849	0.091558	0.133643	0.0829019	0.342776	0	0	0	0	0	0	0	0	0	0	0	0	0	0	0	0	0	0	0	0	0	0	0.119442
CRC1078LM	vitroMA	0	0.26059	0	0	0	0.321644	0	0	0	0	0	0	0	0	0	0	0	0	0	0	0	0.212583	0	0	0	0	0	0	0.205183
CRC1078LM	vivoMA	0	0.346259	0	0	0	0.229837	0	0	0	0	0	0	0	0	0	0	0	0	0	0	0	0.221961	0	0	0	0	0	0	0.201944
CRC1307LM	parental	0.258715	0.0635723	0.0750459	0.139006	0	0.28526	0	0	0	0	0	0	0	0	0	0	0	0	0	0	0	0	0	0	0	0	0	0	0.1784
CRC1307LM	vitroMA	0	0.114296	0.141359	0	0.0648126	0.38941	0	0	0	0.0793149	0	0	0	0	0	0	0	0	0	0	0	0.106931	0	0	0	0	0	0	0.103875
CRC1307LM	vivoMA	0	0.158121	0.121068	0	0.0709154	0.386094	0	0	0	0	0	0	0	0	0	0	0	0	0	0	0	0.132011	0	0	0	0	0	0	0.131791
CRC1502LM	parental	0	0	0.31766	0.146828	0.138725	0.202724	0	0	0	0	0	0	0	0	0	0	0	0	0	0	0	0	0	0	0	0	0	0	0.194063
CRC1502LM	vitroMA	0	0.222911	0.106866	0	0	0.400617	0	0	0	0	0	0	0	0	0	0	0	0	0	0	0	0.122785	0	0	0	0	0	0	0.146821
CRC1502LM	vivoMA	0	0.344973	0.0756204	0	0	0.314542	0	0	0	0	0	0	0	0	0	0	0	0	0	0	0	0.136758	0	0	0	0	0	0	0.128107
CRC1599LM	parental	0	0.137399	0.250154	0.165598	0.104347	0.190954	0	0	0	0	0	0	0	0	0	0	0	0	0	0	0	0	0	0	0	0	0	0	0.151549
CRC1599LM	vitroMA	0	0.393315	0	0	0	0.220306	0.0648867	0	0	0	0	0	0	0	0	0	0	0	0	0	0	0.206849	0	0	0	0	0	0	0.114643
CRC1599LM	vivoMA	0	0.403621	0	0	0	0.187459	0	0	0	0	0	0	0	0	0	0	0	0	0	0	0	0.227897	0	0	0	0	0	0	0.181023
CRC1599PR	parental	0	0	0.205429	0.209423	0.105772	0.243633	0	0	0	0	0	0	0	0	0	0	0	0	0	0	0	0	0	0	0	0	0	0	0.235742
CRC1599PR	vitroMA	0	0.191542	0.0935288	0	0	0.365184	0.10577	0	0	0	0	0	0	0	0	0	0	0	0	0	0	0.109634	0	0	0	0	0	0	0.134342

### Sheet: sigfit
PDT	class	SBS1	SBS2	SBS3	SBS4	SBS5	SBS6	SBS7	SBS8	SBS9	SBS10	SBS11	SBS12	SBS13	SBS14	SBS15	SBS16	SBS17	SBS18	SBS19	SBS20	SBS21	SBS22	SBS23	SBS24	SBS25	SBS26	SBS27	SBS28	SBS29	SBS30
CRC0282PR	parental	0.132073	0.000486837	0.000962013	5.87144e-05	0.00133114	0.378005	0.000105591	0.0408171	0.09943	9.72657e-05	9.8863e-05	0.209181	0.00198314	0.0166586	0.000521967	0.000302275	0.032284	3.26699e-05	9.29665e-05	0.000468011	0.000158344	5.52274e-05	4.76569e-05	3.53882e-05	0.0492962	0.000326494	5.64611e-05	0.0347465	3.43512e-05	0.000253829
CRC0282PR	vitroMA	0.000722211	0.000526245	0.0350118	0.000489226	0.101381	0.15429	0.000103876	0.175357	0.00784022	0.000183817	0.000191608	0.0525684	0.00420443	0.0903794	0.000846175	0.0683521	0.000481847	0.00031356	0.000623078	0.299661	0.000313517	0.000286243	0.000173843	0.00022832	0.0014575	0.00124831	0.000324587	0.000982352	0.000277679	0.00117982
CRC0282PR	vivoMA	0.00345899	0.000591876	0.0194585	0.000838746	0.0919369	0.251476	0.000280539	0.0842422	0.0131535	0.000436291	0.000550803	0.134724	0.0041533	0.0514818	0.00229509	0.0413208	0.00248743	0.000618383	0.00147028	0.265308	0.00116912	0.000748776	0.000528382	0.000418524	0.00359833	0.0174928	0.00080853	0.000871517	0.000607829	0.00347316
CRC0327LM	parental	0.176469	0.0176501	0.12929	0.00331238	0.079285	0.00171712	0.0017085	0.212574	0.19187	0.01074	0.00125645	0.0174424	0.0360457	0.00168609	0.00142215	0.0538769	0.000393389	0.0163004	0.00115024	0.00044246	0.000811836	0.00160848	0.000534054	0.00197406	0.00742154	0.000859544	0.00760973	0.000885444	0.0224521	0.001212
CRC0327LM	vitroMA	0.000823099	0.0105267	0.139868	0.0450728	0.027047	0.00113533	0.00179377	0.281405	0.0390699	0.00296603	0.0158451	0.0100786	0.0187457	0.00659508	0.00101362	0.0595289	0.000505545	0.227867	0.00751544	0.00174052	0.0014709	0.000913511	0.00770943	0.00519678	0.00154814	0.00173779	0.00551962	0.00237478	0.0427087	0.0316771
CRC0327LM	vivoMA	0.00216063	0.00729145	0.0510254	0.0409604	0.0172516	0.00351798	0.0020484	0.357898	0.0605286	0.0163278	0.0069574	0.00559124	0.0208103	0.021955	0.00230588	0.00992021	0.000829123	0.238821	0.00594488	0.0056324	0.00278716	0.00316457	0.00534079	0.00494251	0.00530792	0.00303505	0.00636063	0.00405647	0.0619243	0.0253022
CRC0441LM	parental	0.177453	0.000938735	0.0415642	0.00234756	0.00171865	0.00257952	0.000406891	0.263286	0.170889	0.00332918	0.000422756	0.00166368	0.0234339	0.00755751	0.00128042	0.00159324	0.225444	0.0506806	0.000514209	0.000530293	0.000649882	0.000494715	0.000317492	0.00187815	0.00127289	0.000813525	0.00196173	0.000866895	0.0135531	0.000557736
CRC0441LM	vitroMA	0.00124263	0.00852241	0.0643207	0.051308	0.0131644	0.00156124	0.00394681	0.283267	0.0369828	0.00165461	0.010569	0.00561875	0.010264	0.0499858	0.000948657	0.119427	0.00061406	0.273502	0.00439292	0.00451599	0.00131854	0.00174665	0.00340541	0.00984028	0.00293199	0.00175445	0.00578418	0.00144089	0.0194105	0.00655787
CRC0441LM	vivoMA	0.00830259	0.00712891	0.0458958	0.0320925	0.0208884	0.00884874	0.00565011	0.21314	0.0434878	0.00711057	0.00557285	0.0187972	0.00589943	0.0353759	0.00484422	0.0366417	0.00566207	0.348936	0.00921946	0.0248229	0.00608214	0.00706073	0.00491388	0.0123327	0.0123117	0.00852911	0.00409865	0.0113876	0.0361097	0.00885608
CRC1078LM	parental	0.156182	0.00402894	0.136898	0.00434839	0.008204	0.00475231	0.00151302	0.250429	0.122153	0.00931871	0.00349689	0.0100207	0.0214204	0.00480474	0.0092518	0.068936	0.116575	0.00602476	0.00197526	0.000599491	0.00155991	0.00153567	0.00130105	0.00932814	0.0231879	0.00161204	0.00632189	0.00203966	0.0108454	0.00133476
CRC1078LM	vitroMA	0.000351618	0.0179221	0.116853	0.123808	0.00337785	0.000526119	0.00775198	0.259572	0.0330843	0.000728659	0.0190416	0.00594041	0.0130937	0.00160511	0.000539288	0.0870685	0.00369237	0.264301	0.00171091	0.0018277	0.000990469	0.00207171	0.00461502	0.00338704	0.00193111	0.00103943	0.0063669	0.0114817	0.00238603	0.00293383
CRC1078LM	vivoMA	0.00125165	0.00154734	0.0666878	0.100782	0.00541896	0.00172622	0.0015851	0.35235	0.0319473	0.00182424	0.00185464	0.00358982	0.0141529	0.00340744	0.00187259	0.00972845	0.00334059	0.318049	0.00210011	0.00241745	0.00199876	0.0133034	0.00168713	0.0109629	0.00706411	0.00203977	0.00396167	0.0196342	0.0113666	0.00234754
CRC1307LM	parental	0.142202	0.000921928	0.113425	0.00390828	0.00524306	0.00801989	0.000678445	0.229907	0.141945	0.00414852	0.00157736	0.00378744	0.0226745	0.00380608	0.0155941	0.015918	0.235269	0.00244672	0.00247352	0.000707615	0.00115953	0.00283467	0.00141048	0.00663188	0.0183439	0.00110696	0.00417153	0.00377276	0.00484142	0.00107331
CRC1307LM	vitroMA	0.00158435	0.0148434	0.2329	0.0623606	0.0461948	0.0015664	0.0169708	0.156213	0.0807387	0.00209339	0.00824577	0.0947022	0.0202775	0.00199978	0.00113643	0.128106	0.000479814	0.0735938	0.0039856	0.001343	0.00127479	0.00609452	0.00578869	0.00344924	0.0055546	0.00154553	0.00240068	0.00500052	0.00780159	0.0117532
CRC1307LM	vivoMA	0.0063851	0.0140267	0.13478	0.0801126	0.0215506	0.00540989	0.0120836	0.27106	0.114851	0.00508649	0.01234	0.0452498	0.0257918	0.00385366	0.0030057	0.0511323	0.00149012	0.0899371	0.00284495	0.00282032	0.00441254	0.00262774	0.00287631	0.00748605	0.00781418	0.00502051	0.0018655	0.0234085	0.0277682	0.0129081
CRC1502LM	parental	0.188398	0.00505137	0.223395	0.00171163	0.0259624	0.001404	0.00097251	0.086937	0.323303	0.00101194	0.00119562	0.00547976	0.0505033	0.000863982	0.000702354	0.0592158	0.000366116	0.00195909	0.00104644	0.000438531	0.000982292	0.000603799	0.000495003	0.0027689	0.0042396	0.00114121	0.00263879	0.00213788	0.00335388	0.00172044
CRC1502LM	vitroMA	0.000305055	0.0204553	0.12665	0.0683706	0.00560163	0.000417687	0.0049226	0.320772	0.0719402	0.00222758	0.0219567	0.0292336	0.019086	0.00197752	0.000470481	0.114892	0.00029072	0.149046	0.00164702	0.000903465	0.000601116	0.000903955	0.00245627	0.0049149	0.00150248	0.00075088	0.00692665	0.00307601	0.0106107	0.0070911
CRC1502LM	vivoMA	0.000509984	0.00235865	0.0439065	0.0553146	0.00276671	0.0007765	0.00121282	0.483252	0.0533693	0.00179213	0.00168189	0.00171974	0.0209246	0.0021519	0.00109767	0.00340175	0.00075013	0.2319	0.00121411	0.00108968	0.000994827	0.00599354	0.00145412	0.0291682	0.00294317	0.000871562	0.00497072	0.0196455	0.0203568	0.00241076
CRC1599LM	parental	0.194504	0.0172056	0.136133	0.00302787	0.0107845	0.00176552	0.000879313	0.186497	0.215202	0.0115493	0.00109228	0.0347197	0.0469176	0.00163467	0.00123885	0.0186767	0.000244518	0.056605	0.00129733	0.000553382	0.00102093	0.000585941	0.0006728	0.00244058	0.00211878	0.00204867	0.0151381	0.00212622	0.0324683	0.000852409
CRC1599LM	vitroMA	0.00060266	0.0327265	0.130998	0.089459	0.00520413	0.000782316	0.00180496	0.168947	0.0279023	0.00135899	0.0179148	0.0070384	0.0167102	0.0292979	0.000633027	0.0228578	0.000409929	0.366081	0.00361371	0.00296805	0.00101546	0.000594468	0.0045251	0.00487266	0.00137308	0.00137256	0.000798043	0.00319319	0.0457551	0.00918993
CRC1599LM	vivoMA	0.00356857	0.0129219	0.107922	0.0547869	0.0075898	0.00485604	0.00208354	0.172205	0.0401234	0.00382389	0.00251419	0.00651094	0.028478	0.017909	0.00226096	0.0156221	0.00227715	0.374848	0.00338039	0.0096381	0.00324285	0.00257772	0.00228754	0.0086983	0.00507093	0.00340128	0.00227027	0.0114315	0.0825712	0.00512843
CRC1599PR	parental	0.230926	0.01168	0.140349	0.00361549	0.0368609	0.00311468	0.00207014	0.160083	0.210849	0.0144581	0.0024143	0.0187748	0.0393242	0.00164622	0.00390291	0.0391241	0.00119159	0.00626494	0.00192502	0.000856942	0.00306753	0.00156595	0.000962292	0.0101528	0.020599	0.00357065	0.0033942	0.0198029	0.0059987	0.00145406
CRC1599PR	vitroMA	0.00358299	0.0499585	0.045283	0.0328942	0.0267293	0.00393589	0.007712	0.367324	0.0478832	0.00525495	0.0108556	0.00801326	0.0623223	0.00856359	0.00395894	0.0460571	0.00210264	0.102047	0.0101086	0.00669048	0.00273113	0.00411123	0.0100211	0.0262119	0.00584837	0.0039012	0.0081906	0.00716849	0.0246933	0.0558456

### Sheet: Legend
Extended Data Table 5 - Mutational signatures’ contribution to mutation accumulation in vitro and in vivo, based on alternative computational methods and different signature collections.
vitroMA, in vitro MA
vivoMA, in vivo MA
parental, parental PDTs
