## Supplementary Table 7 for "Heterogeneity and evolution of DNA mutation rates in microsatellite stable colorectal cancer"

### Sheet: exposures
Sample	class	SBS1	SBS2	SBS3	SBS4	SBS5	SBS6	SBS7	SBS8	SBS9	SBS10	SBS11	SBS12	SBS13	SBS14	SBS15	SBS16	SBS17	SBS18	SBS19	SBS20	SBS21	SBS22	SBS23	SBS24	SBS25	SBS26	SBS27	SBS28	SBS29	SBS30
CRC2566LM-L5-02	private	0.0283075	0	0	0	0.101277	0	0	0.166232	0.0437096	0.00452957	0	0	0.00598271	0	0	0.56953	0	0.0607502	0	0	0	0	0	0	0	0	0.010488	0	0.00919371	0
CRC2566LM-L5-08	private	0.0403749	0.00335982	0.0166252	0	0.347137	0	0	0.0972257	0	0.00824157	0.000462332	0.0525936	0.00773285	0	0	0.267643	0	0.0309818	0.0102816	0	0.000526772	0	0	0	0	0.0238375	0.00957598	0	0.0135757	0.0698244
CRC2566LM-L7-07	private	0	0.00502528	0.202102	0	0	0	0	0.164901	0.224572	0	0	0.020133	0.031827	0.0317949	0	0.152748	0.0531805	0.0594719	0	0	0.0125557	0	0	0	0	0	0.00486341	0.0368253	0	0
CRC2566LM-LG-03	private	0	0	0.232846	0	0	0	0	0.0631419	0.342862	0	0.0108299	0.0589123	0.0330648	0	0	0.192333	0.0234846	0.00988503	0	0	0.000719196	0	0	0	0	0	0.0147332	0	0.017187	0
CRC2566LM	shared	0.174941	0	0.0985338	0	0	0	0	0.134995	0.407982	0.000440133	0	0.0304131	0.0484285	0	0	0	0.00340042	0.0204952	0	0	0	0.0108522	0	0	0.0079903	0	0.00814042	0.0533879	0	0
CRC2573LM-L8-04	private	0	0.0334033	0.043986	0	0	0	0.00205439	0.209595	0.0847406	0	0.000197845	0.0392266	0.0204597	0	0	0.278038	0	0.151604	0	0	0	0.0087864	0	0	0	0	0.0259523	0.0178603	0	0.0840961
CRC2573LM-L8-12	private	0	0	0.0167151	0	0.0981453	0	0.001808	0.222221	0	0.0148031	0	0.0963001	0.0404888	0.0340034	0	0.28074	0	0.0983799	0	0	0	0	0	0	0	0	0.013914	0	0.0292023	0.05328
CRC2573LM	shared	0.288974	0.00760716	0.0118107	0	0	0	0	0.202785	0.215019	0.021761	0	0	0.0490421	0	0.0650643	0.0271598	0.0501852	0.030303	0	0	0	0	0	0	0.018786	0	0	0.0115029	0	0
CRC2608PR-L6-02	private	0	0	0	0	0	0.130771	0	0	0.00100386	0	0	0.120891	0	0.0977494	0.220704	0.0170604	0.00847117	0	0	0.0606136	0	0	0	0	0	0.342736	0	0	0	0
CRC2608PR-L1-02	private	0	0	0	0	0.14112	0.190687	0	0	0	0	0	0.0671855	0	0.109467	0.126735	0.0124306	0	0	0.0696868	0.207313	0	0	0	0	0	0	0	0	0	0.0753748
CRC2608PR-L4-04	private	0	0	0	0	0.216546	0.158052	0	0	0	0	0	0.00148549	0	0.05145	0.0633355	0.0344347	0	0	0.0850244	0.277903	0	0	0	0	0	0.0506672	0	0	0	0.0611009
CRC2608PR	shared	0.0432327	0	0	0	0	0.383727	0	0.0906104	0.069863	0	0	0.116817	0	0.0727135	0.140271	0.0072362	0.0187639	0	0	0	0	0	0	0	0.0409821	0	0	0	0	0.0157832
P1-T1-1	leaves	0	0.00167888	0	0.07421	0	0.0885858	0	0.0654565	0.0697086	0	0	0.0248634	0.00270773	0.190608	0.103351	0	0.0473834	0.0147448	0	0.226218	0.0392671	0	0	0	0	0.0504487	0	0.00076834	0	0
P1-T1-4	leaves	0	0	0	0.0409052	0	0.168865	0	0.0846483	0.0676655	0	0	0.0454433	0.000662726	0.24829	0.102488	0	0.0388631	0	0	0.116248	0.0126494	0	0	0	0	0.0732715	0	0	0	0
P1-T2-4	leaves	0	0.000492079	0	0	0	0.3497	0	0.0824745	0.0630052	0	0	0.0934856	0.0015921	0.132658	0.0267098	0	0.0765408	0.00758362	0	0.02097	0	0	0	0	0	0.144788	0	0	0	0
P1-T3-2	leaves	0	0.00265636	0	0.0512277	0	0.106942	0	0.0899501	0.0606635	0	0	0.00466973	0	0.203125	0.0417646	0	0.0426844	0.0101176	0	0.234889	0.0235617	0	0	0	0	0.121627	0	0.0061204	0	0
P1-T3-3	leaves	0	0	0	0.0712584	0	0.112789	0	0.0319074	0.0602645	0	0	0.0474494	0	0.22298	0.0650033	0	0.045873	0	0	0.241836	0	0	0	0	0	0.099187	0	0.0014517	0	0
P1-T4-3	leaves	0	0	0	0.0800859	0	0.0874264	0	0.0279144	0.0571143	0	0	0.0143871	0	0.220082	0.0834952	0	0.0379596	0	0	0.212802	0.00447141	0	0	0	0	0.164525	0	0.00973682	0	0
P1-T4-4	leaves	0	0	0	0.0585975	0	0.110352	0	0.0768078	0.0504008	0	0	0	0	0.205646	0.0328865	0	0.0643205	0	0	0.247328	0.0149683	0	0	0	0	0.134453	0	0.00423848	0	0
P2-T1-1	leaves	0	0	0.0400158	0.037454	0	0	0	0.201344	0.287478	0.0182509	0	0	0.0262007	0.0272064	0	0.00973224	0.18186	0.150973	0	0	0	0	0	0	0	0	0.00293069	0.0165539	0	0
P2-T1-3	leaves	0	0	0.0719836	0.0175658	0	0	0	0.21273	0.327925	0.00765702	0	0	0.0319613	0.00816119	0	0	0.186744	0.107967	0	0	0	0	0	0	0	0	0	0.0273048	0	0
P2-T2-5	leaves	0	0.00343941	0.00583389	0	0.0166283	0.00136937	0	0.325667	0.259638	0.0189476	0	0.00379829	0.0266595	0.0424085	0	0	0.0999036	0.148956	0	0	0	0	0.00307515	0	0.000565164	0	0.0074127	0.0177243	0	0.0179734
P2-T4-2	leaves	0	0	0.0184242	0.00343233	0	0	0	0.209402	0.282834	0	0	0	0.0231808	0.00974583	0	0.0621891	0.238837	0.10787	0	0	0	0	0	0.0127468	0	0	0.00157252	0.0297654	0	0
P2-T4-3	leaves	0	0.00487152	0.0318735	0.0456	0	0	0	0.199661	0.24756	0.00743343	0.00771011	0	0.0287193	0.00426896	0	0.00757677	0.179989	0.174637	0	0	0	0	0	0.000519188	0	0	0.0123893	0.0471899	0	0
P2-T5-1	leaves	0	0.00225048	0	0.0297408	0	0	0	0.313181	0.188683	0.0405708	0.0129659	0	0.0221511	0	0.00172942	0	0.130132	0.243072	0	0	0	0	0.0133502	0	0	0	0.00217302	0	0	0
P2-T5-4	leaves	0	0	0	0.0748244	0	0	0	0.191274	0.203691	0.0343393	0.00372509	0	0.0148306	0.0183674	0	0	0.178202	0.263503	0	0	0	0	0	0	0	0	0	0.0172431	0	0
P2-T6-2	leaves	0	0	0	0.0992672	0	0	0	0.257344	0.133856	0.00294274	0	0	0.017544	0.0285758	0	0	0.240541	0.167079	0	0	0	0	0	0	0	0	0.00107175	0.051778	0	0
P2-T6-6	leaves	0	0.00419808	0	0	0	0	0	0.267853	0.19383	0.0094442	0.00410263	0	0.0165609	0.0477142	0	0	0.296692	0.135116	0	0	0	0	0	0	0	0	0.00285048	0.021639	0	0
P3-T1-1	leaves	0.0181478	0	0	0	0	0.0681923	0	0.238961	0.367752	0.0164115	0	0.0879195	0.0182118	0.0304073	0	0.0319885	0	0.0958843	0	0	0	0	0	0	0	0	0.00339811	0.0227259	0	0
P3-T1-4	leaves	0	0	0.102199	0	0.0683644	0	0	0.180735	0.378051	0.0160661	0.00248221	0.0699299	0.0245759	0.0177227	0	0.0158512	0	0.0902414	0	0	0	0	0	0	0	0	0.00738669	0.0263949	0	0
P3-T2-1	leaves	0.0221937	0.0110466	0.122412	0	0.0481144	0	0	0.196504	0.244887	0	0	0.0511604	0.0109914	0	0.00744175	0.00182062	0	0.177963	0	0	0	0	0.0025886	0	0	0	0.00338861	0.0648832	0.0346036	0
P3-T2-2	leaves	0.038295	0.0146491	0.128043	0	0	0	0	0.20756	0.327202	0.0142062	0	0.00786713	0.0225969	0	0.0389455	0.0619192	0	0.123792	0	0	0	0	0	0	0	0.00329443	0.00428633	0.00734337	0	0
P3-T3-2	leaves	0.0160101	0.00301645	0.129433	0	0.0168781	0.0409594	0.00342701	0.153997	0.367971	0.0274204	0	0.0149879	0.029555	0.0287284	0.0366104	0.0208699	0	0.0726971	0	0	0	0	0	0	0	0	0.0106062	0.0268325	0	0
P3-T3-4	leaves	0.00927521	0.00418757	0.0987738	0	0	0.0277153	0	0.20603	0.33159	0.0325124	0	0.0412853	0.0267824	0.046102	0.035069	0.029026	0	0.0780903	0	0	0	0	0	0	0	0	0.000589266	0.032972	0	0
P3-T4-1	leaves	0.149698	0	0	0	0	0.0103351	0	0.172083	0.326785	0	0	0.0304385	0.0187122	0.0263718	0.0263356	0	0	0.179596	0	0	0	0	0	0	0	0.0167361	0.00222555	0.00905397	0.0316282	0
P3-T4-2	leaves	0.100227	0	0	0	0	0	0	0.21971	0.302521	0.00574083	0	0	0.0123104	0	0.0516529	0	0	0.218182	0	0	0	0	0	0	0	0.0454297	0.00188995	0.00795815	0.0343784	0
P1	truncal	0.452011	0.00281435	0	0	0	0.00237609	0	0.179061	0.122967	0	0	0	0.0190045	0	0.0210043	0	0.0607245	0.140037	0	0	0	0	0	0	0	0	0	0	0	0
P2	truncal	0.331707	0	0	0	0	0	0	0.297191	0.113883	0.0026636	0	0	0.0287431	0	0.0345867	0	0.111645	0.0482948	0	0	0	0	0	0	0	0	0	0.0312857	0	0
P3	truncal	0.508184	0.00136095	0	0	0	0	0	0.091861	0.069448	0.0212371	0	0	0.00870598	0	0.0479032	0	0	0.2513	0	0	0	0	0	0	0	0	0	0	0	0

### Sheet: cosine
Sample	class	cosine_similarity
CRC2566LM-L5-02	private	0.93322
CRC2566LM-L5-08	private	0.948443
CRC2566LM-L7-07	private	0.958731
CRC2566LM-LG-03	private	0.930841
CRC2566LM	shared	0.955443
CRC2573LM-L8-04	private	0.932041
CRC2573LM-L8-12	private	0.930853
CRC2573LM	shared	0.984389
CRC2608PR-L6-02	private	0.979556
CRC2608PR-L1-02	private	0.922691
CRC2608PR-L4-04	private	0.917861
CRC2608PR	shared	0.964764
P1-T1-1	leaves	0.981257
P1-T1-4	leaves	0.97173
P1-T2-4	leaves	0.992215
P1-T3-2	leaves	0.977458
P1-T3-3	leaves	0.975451
P1-T4-3	leaves	0.973132
P1-T4-4	leaves	0.97733
P2-T1-1	leaves	0.974213
P2-T1-3	leaves	0.970309
P2-T2-5	leaves	0.976101
P2-T4-2	leaves	0.975101
P2-T4-3	leaves	0.976392
P2-T5-1	leaves	0.972828
P2-T5-4	leaves	0.972401
P2-T6-2	leaves	0.967731
P2-T6-6	leaves	0.987835
P3-T1-1	leaves	0.951627
P3-T1-4	leaves	0.961209
P3-T2-1	leaves	0.963493
P3-T2-2	leaves	0.973719
P3-T3-2	leaves	0.967659
P3-T3-4	leaves	0.961845
P3-T4-1	leaves	0.964594
P3-T4-2	leaves	0.961238
P1	truncal	0.985164
P2	truncal	0.989833
P3	truncal	0.984418

### Sheet: Legend
Extended Data Table 7 - Relative contribution of COSMIC v2 signatures to private and shared SNVs in clonal PDTs directly derived from patient material.
private, derived from SNVs detected in individual clones
shared, derived from SNVs shared by multiple clones derived from the same patient
leaves, derived from SNVs assigned to the leaves in phylogenetic trees from Roerink et al.
truncal, derived from SNVs assigned to the tumour MRCA node in phylogenetic trees from Roerink et al4
