## Supplementary Table 10 for "Heterogeneity and evolution of DNA mutation rates in microsatellite stable colorectal cancer"

### Sheet: Exteded Data Table 10
Sequencing_id	n_subclonal
CRC1078-02-1-C	5127
CRC1078-02-1-D	4769
CRC1078-02-1-E	5591
CRC1078-07-1-A	6083
CRC1078-07-1-E	6500
CRC1078-07-1-F	6020
CRC1078-07A-2-2	7396
CRC1078-07A-2-3	7340
CRC1078-07A-2-4	7377
CRC1078-09-1-B	4367
CRC1078-09-1-C	4860
CRC1078-09-1-D	5004
CRC1307-02-1-A	6270
CRC1307-02-1-B	5994
CRC1307-02-1-E	6120
CRC1307-08-1-B	11112
CRC1307-08-1-D	7222
CRC1307-08-1-E	8141
CRC1307-08D-2-2	8406
CRC1307-08D-2-5	8338
CRC1307-09-1-B	7650
CRC1307-09-1-C	7690
CRC1307-09-1-E	9173
CRC1307-09E-2-3	9061
CRC1307-09E-2-4	8888
CRC1307-09E-2-5	9005
CRC1599LM-01-1-A	4917
CRC1599LM-01-1-C	6084
CRC1599LM-01-1-D	5978
CRC1599LM-01C-2-1	4986
CRC1599LM-01C-2-4	5366
CRC1599LM-01C-2-5	5539
CRC1599LM-03-1-B	5132
CRC1599LM-03-1-D	4885
CRC1599LM-03-1-E	5143
CRC1599PR-01-1-E	3509
CRC1599PR-01-1-F	4136
CRC1599PR-01-1-L	3984
CRC1599PR-10-1-E	3742
CRC1599PR-10-1-F	3657
CRC1599PR-10-1-G	2728

### Sheet: Legend
Extended Data Table 10 - Subclonal SNV counts in clones originated from CRC1078LM, CRC1307LM, CRC1599PR and CRC1599LM.
Column	Description
Sequencing_id	original raw data ID
n_subclonal	number of subclonal muts
