## Supplementary Table 12 for "Heterogeneity and evolution of DNA mutation rates in microsatellite stable colorectal cancer"

### Sheet: Extended Data Table 12
Sample_id	Sequencing_id	mean_coverage	sd_coverage	median_coverage
CRC0282PRO-01-0	CRC0282-01-0	36.0295	14.9253	36
CRC0282PRO-01-1-A	CRC0282-01-1-A	38.9738	16.6807	38
CRC0282PRO-01-1-B	CRC0282-01-1-B	35.8651	15.6304	35
CRC0282PRO-01-1-C	CRC0282-01-1-C	32.6741	14.9309	31
CRC0282PRO-01-1-D	CRC0282-01-1-D	27.0974	12.5105	26
CRC0282PRO-01-1-E	CRC0282-01-1-E	30.588	13.3709	30
CRC0282PRO-01-1-F	CRC0282-01-1-F	30.0855	13.3197	29
CRC0282PRO-01A-2-2	CRC0282-01A-2-2	27.186	11.8673	27
CRC0282PRO-01A-2-3	CRC0282-01A-2-3	29.9566	11.819	30
CRC0282PRO-01A-2-4	CRC0282-01A-2-4	24.5692	10.3422	24
CRC0282PRO-01-MA-C	CRC0282-01-MA-C	35.6251	15.9606	34
CRC0282PRO-01-MA-D	CRC0282-01-MA-D	34.8569	15.4946	33
CRC0282PRO-01-MA-G	CRC0282-01-MA-G	34.297	15.9352	33
CRC0282PRO-01-MC-D	CRC0282-01-MC-D	35.2215	15.576	35
CRC0282PRO-01-MC-E	CRC0282-01-MC-E	36.1047	15.5056	35
CRC0282PRO-01-MC-F	CRC0282-01-MC-F	30.3265	13.3131	29
CRC0282PRO-01-MI-A	CRC0282-01-MI-A	35.9648	14.8256	35
CRC0282PRO-01-MI-D	CRC0282-01-MI-D	33.3031	14.4134	32
CRC0282PRO-01-MI-E	CRC0282-01-MI-E	37.1436	16.1086	36
CRC0282PRO-05-0	CRC0282-05-0	36.7049	14.3695	37
CRC0282PRO-05-1-A	CRC0282-05-1-A	38.9951	16.0862	39
CRC0282PRO-05-1-C	CRC0282-05-1-C	40.3272	16.5801	41
CRC0282PRO-05-1-D	CRC0282-05-1-D	35.0789	14.7263	35
CRC0282PRO-07-0	CRC0282-07-0	32.8857	13.9254	32
CRC0282PRO-07-1-A	CRC0282-07-1-A	37.392	15.6105	37
CRC0282PRO-07-1-B	CRC0282-07-1-B	39.1353	17.5163	38
CRC0282PRO-07-1-C	CRC0282-07-1-C	28.0252	13.0523	28
CRC0282PRO-07-1-D	CRC0282-07-1-D	27.2095	12.2067	26
CRC0282PRO-07-1-E	CRC0282-07-1-E	36.3631	14.8064	36
CRC0282PRO-07-1-F	CRC0282-07-1-F	28.3923	13.3077	28
CRC0282PRO-07E-2-2	CRC0282-07E-2-2	27.0916	10.8722	27
CRC0282PRO-07E-2-3	CRC0282-07E-2-3	24.3976	11.0061	24
CRC0282PRO-07E-2-4	CRC0282-07E-2-4	25.9478	11.5626	25
CRC0282PRO	CRC0282LMO-0-B	37.0505	14.3821	37
CRC0282NMH	CRC0282NMH0000000000D07000	37.6016	12.1345	38
CRC0327LMO-02-0	CRC0327-02-0	34.758	16.973	33
CRC0327LMO-02-1-A	CRC0327-02-1-A	35.424	17.6541	33
CRC0327LMO-02-1-E	CRC0327-02-1-E	37.3141	19.4004	35
CRC0327LMO-02-1-I	CRC0327-02-1-I	35.6695	17.661	33
CRC0327LMO-02-MA2-B	CRC0327-02-MA2-B	24.2674	12.6604	23
CRC0327LMO-02-MA2-E	CRC0327-02-MA2-E	26.9927	13.8581	25
CRC0327LMO-02-MA2-G	CRC0327-02-MA2-G	43.2641	22.7437	41
CRC0327LMO-02-MA-B	CRC0327-02-MA-B	35.5365	17.6973	34
CRC0327LMO-02-MA-C	CRC0327-02-MA-C	34.3989	16.8232	33
CRC0327LMO-02-MA-E	CRC0327-02-MA-E	35.7793	17.4348	34
CRC0327LMO-02-MC2-B	CRC0327-02-MC2-B	24.1725	12.7763	22
CRC0327LMO-02-MC2-C	CRC0327-02-MC2-C	21.1629	11.4699	20
CRC0327LMO-02-MC2-D	CRC0327-02-MC2-D	17.5229	9.87876	16
CRC0327LMO-02-MC-B	CRC0327-02-MC-B	35.4399	18.0256	33
CRC0327LMO-02-MC-C	CRC0327-02-MC-C	32.0284	16.0354	30
CRC0327LMO-02-MC-D	CRC0327-02-MC-D	35.9965	18.2463	34
CRC0327LMO-02-MI-C	CRC0327-02-MI-C	34.0267	16.5698	32
CRC0327LMO-02-MI-E	CRC0327-02-MI-E	35.9438	17.9245	35
CRC0327LMO-04-0	CRC0327-04-0	35.796	17.2994	34
CRC0327LMO-04-1-A	CRC0327-04-1-A	36.6099	17.7057	35
CRC0327LMO-04-1-B	CRC0327-04-1-B	36.9584	18.2377	35
CRC0327LMO-04-1-C	CRC0327-04-1-C	35.4935	17.4538	34
CRC0327LMO-08-0	CRC0327-08-0	36.6707	17.5681	35
CRC0327LMO-08-1-A	CRC0327-08-1-A	29.8598	14.941	29
CRC0327LMO-08-1-C	CRC0327-08-1-C	35.0099	17.3063	34
CRC0327LMO-08-1-F	CRC0327-08-1-F	39.1698	19.0942	38
CRC0327LMO	CRC0327LMO-0-B	28.8893	13.339	28
CRC0327NLH	CRC0327NLH0000000000D04000	27.3096	9.58591	28
CRC0441LMO-01-0	CRC0441-01-0	27.7242	12.9044	27
CRC0441LMO-01-1-A	CRC0441-01-1-A	29.2152	14.2625	28
CRC0441LMO-01-1-B	CRC0441-01-1-B	28.5159	13.7001	27
CRC0441LMO-01-1-E	CRC0441-01-1-E	28.643	13.5653	28
CRC0441LMO-01-MI-B	CRC0441-01-MI-B	29.6304	13.6681	29
CRC0441LMO-03-0	CRC0441-03-0	29.5698	14.3434	28
CRC0441LMO-03-1-B	CRC0441-03-1-B	29.5904	14.1138	29
CRC0441LMO-03-1-C	CRC0441-03-1-C	27.2988	13.221	26
CRC0441LMO-03-1-F	CRC0441-03-1-F	28.2924	13.8404	27
CRC0441LMO-10-0	CRC0441-10-0	30.1901	14.3322	29
CRC0441LMO-10-1-C	CRC0441-10-1-C	27.7474	13.4645	27
CRC0441LMO	CRC0441LMO-0-B	25.5825	12.6706	25
CRC0441NLH	CRC0441NLH0000000000D05000	28.8962	10.5277	29
CRC1078LMO-02-0	CRC1078-02-0	39.3029	20.0349	37
CRC1078LMO-02-1-C	CRC1078-02-1-C	37.832	20.0724	35
CRC1078LMO-02-1-D	CRC1078-02-1-D	35.4725	18.7629	33
CRC1078LMO-02-1-E	CRC1078-02-1-E	30.6021	16.0227	29
CRC1078LMO-02-MI-A	CRC1078-02-MI-A	36.0281	18.491	34
CRC1078LMO-02-MI-C	CRC1078-02-MI-C	37.9973	19.3724	36
CRC1078LMO-02-MI-E	CRC1078-02-MI-E	34.8077	18.0669	33
CRC1078LMO-07-0	CRC1078-07-0	39.2595	20.3055	37
CRC1078LMO-07-1-A	CRC1078-07-1-A	40.4192	18.6746	39
CRC1078LMO-07-1-E	CRC1078-07-1-E	37.7293	17.823	37
CRC1078LMO-07-1-F	CRC1078-07-1-F	39.8535	18.3459	39
CRC1078LMO-07A-2-2	CRC1078-07A-2-2	24.6036	11.9603	24
CRC1078LMO-07A-2-3	CRC1078-07A-2-3	22.8857	11.7234	22
CRC1078LMO-07A-2-4	CRC1078-07A-2-4	22.8341	11.5005	22
CRC1078LMO-09-0	CRC1078-09-0	35.5179	18.3541	33
CRC1078LMO-09-1-B	CRC1078-09-1-B	39.7244	20.5898	37
CRC1078LMO-09-1-C	CRC1078-09-1-C	35.2406	16.894	34
CRC1078LMO-09-1-D	CRC1078-09-1-D	32.7394	15.9176	31
CRC1078LMO	CRC1078LMO-0-B	41.9974	20.2934	40
CRC1078NLH	CRC1078NLH0000000000D08000	37.6074	12.3975	38
CRC1307LMO-02-0	CRC1307-02-0	32.8468	16.8282	32
CRC1307LMO-02-1-A	CRC1307-02-1-A	35.8829	17.621	35
CRC1307LMO-02-1-B	CRC1307-02-1-B	28.1179	14.2249	27
CRC1307LMO-02-1-E	CRC1307-02-1-E	35.9407	17.74	35
CRC1307LMO-08-0	CRC1307-08-0	35.4561	18.2106	34
CRC1307LMO-08-1-B	CRC1307-08-1-B	35.272	18.7769	34
CRC1307LMO-08-1-D	CRC1307-08-1-D	39.5728	21.3131	38
CRC1307LMO-08-1-E	CRC1307-08-1-E	35.5235	18.8036	34
CRC1307LMO-08D-2-2	CRC1307-08D-2-2	30.4215	16.8536	28
CRC1307LMO-08D-2-5	CRC1307-08D-2-5	29.3528	16.2865	27
CRC1307LMO-08-MA-A	CRC1307-08-MA-A	39.0515	20.3836	37
CRC1307LMO-08-MA-C	CRC1307-08-MA-C	43.8965	22.3795	42
CRC1307LMO-08-MA-F	CRC1307-08-MA-F	27.1227	14.8437	25
CRC1307LMO-08-MC-D	CRC1307-08-MC-D	39.9618	20.776	38
CRC1307LMO-08-MC-E	CRC1307-08-MC-E	36.8582	19.7874	35
CRC1307LMO-08-MC-F	CRC1307-08-MC-F	39.9484	20.886	38
CRC1307LMO-08-MI-A	CRC1307-08-MI-A	28.9912	15.7399	28
CRC1307LMO-08-MI-B	CRC1307-08-MI-B	35.6038	17.8419	34
CRC1307LMO-08-MI-F	CRC1307-08-MI-F	37.5012	19.7303	35
CRC1307LMO-09-0	CRC1307-09-0	35.3102	18.5185	34
CRC1307LMO-09-1-B	CRC1307-09-1-B	37.2692	18.8236	36
CRC1307LMO-09-1-C	CRC1307-09-1-C	37.8669	18.9028	36
CRC1307LMO-09-1-E	CRC1307-09-1-E	29.2761	15.3028	28
CRC1307LMO-09E-2-3	CRC1307-09E-2-3	31.7316	16.5076	30
CRC1307LMO-09E-2-4	CRC1307-09E-2-4	28.1163	14.6775	27
CRC1307LMO-09E-2-5	CRC1307-09E-2-5	27.2706	14.3535	26
CRC1307LMO	CRC1307LMO	25.501	13.4492	24
CRC1307NLH	CRC1307NLH	25.7675	9.02833	26
CRC1502LMO-03-0	CRC1502-03-0	21.7299	10.6242	21
CRC1502LMO-03-1-A	CRC1502-03-1-A	32.6366	15.3464	32
CRC1502LMO-03-1-C	CRC1502-03-1-C	35.9917	16.7686	35
CRC1502LMO-03-1-D	CRC1502-03-1-D	35.1699	15.858	35
CRC1502LMO-03A-2-1	CRC1502-03A-2-1	29.1278	14.1079	28
CRC1502LMO-03A-2-3	CRC1502-03A-2-3	27.5695	13.5072	27
CRC1502LMO-03A-2-5	CRC1502-03A-2-5	40.5542	19.8696	39
CRC1502LMO-08-0	CRC1502-08-0	29.8913	13.251	29
CRC1502LMO-08-1-A	CRC1502-08-1-A	38.1709	16.845	37
CRC1502LMO-08-1-C	CRC1502-08-1-C	39.0272	17.4527	38
CRC1502LMO-08-1-D	CRC1502-08-1-D	41.4638	17.9378	41
CRC1502LMO-08D-2-2	CRC1502-08D-2-2	30.9476	14.7265	30
CRC1502LMO-09-0	CRC1502-09-0	38.9925	16.4924	39
CRC1502LMO-09-1-A	CRC1502-09-1-A	30.9971	14.8505	31
CRC1502LMO-09-1-C	CRC1502-09-1-C	37.9228	17.153	38
CRC1502LMO-09-1-E	CRC1502-09-1-E	29.3063	13.6454	29
CRC1502LMO-09C-2-1	CRC1502-09C-2-1	27.9201	13.4353	28
CRC1502LMO-09C-2-2	CRC1502-09C-2-2	33.9363	15.4745	34
CRC1502LMO-09C-2-3	CRC1502-09C-2-3	30.5343	14.7006	30
CRC1502LMO-10-0	CRC1502-10-0	30.4721	14.6025	29
CRC1502LMO-10-1-A	CRC1502-10-1-A	33.6972	17.0342	32
CRC1502LMO-10-1-B	CRC1502-10-1-B	24.8796	12.6482	24
CRC1502LMO-10-1-D	CRC1502-10-1-D	26.9555	14.2802	25
CRC1502LMO-10B-2-3	CRC1502-10B-2-3	26.7879	14.1201	25
CRC1502LMO-10B-2-5	CRC1502-10B-2-5	30.0761	15.197	28
CRC1502LMO-10B-2-6	CRC1502-10B-2-6	29.0989	14.7232	27
CRC1502LMO-10-MA-A	CRC1502-10-MA-A	37.7973	17.7016	36
CRC1502LMO-10-MA-C	CRC1502-10-MA-C	34.1323	16.0808	33
CRC1502LMO-10-MA-D	CRC1502-10-MA-D	35.3117	16.5446	34
CRC1502LMO-10-MC-A	CRC1502-10-MC-A	35.4445	15.7096	35
CRC1502LMO-10-MC-C	CRC1502-10-MC-C	30.6615	14.4218	30
CRC1502LMO-10-MC-D	CRC1502-10-MC-D	35.0092	15.9575	34
CRC1502LMO-10-MI-A	CRC1502-10-MI-A	35.4892	16.4367	34
CRC1502LMO-10-MI-C	CRC1502-10-MI-C	33.274	15.5125	32
CRC1502LMO-10-MI-G	CRC1502-10-MI-G	35.3976	16.7163	34
CRC1502LMO	CRC1502LMO-0-B	35.0386	15.7511	34
CRC1502NLH	CRC1502NLH0000000000D03000	32.8719	10.449	34
CRC1599LMO-01-0	CRC1599LM-01-0	30.2295	14.2156	29
CRC1599LMO-01-1-A	CRC1599LM-01-1-A	27.6635	12.6776	26
CRC1599LMO-01-1-C	CRC1599LM-01-1-C	34.6972	15.7504	33
CRC1599LMO-01-1-D	CRC1599LM-01-1-D	29.9639	14.0738	28
CRC1599LMO-01C-2-1	CRC1599LM-01C-2-1	21.7231	10.4831	21
CRC1599LMO-01C-2-4	CRC1599LM-01C-2-4	23.0678	10.6696	22
CRC1599LMO-01C-2-5	CRC1599LM-01C-2-5	23.1101	11.0488	22
CRC1599LMO-03-0	CRC1599LM-03-0	30.2728	13.9897	29
CRC1599LMO-03-1-B	CRC1599LM-03-1-B	29.7218	14.4097	28
CRC1599LMO-03-1-D	CRC1599LM-03-1-D	30.2153	14.5332	29
CRC1599LMO-03-1-E	CRC1599LM-03-1-E	24.9087	12.9585	23
CRC1599LMO-07-0	CRC1599LM-07-0	29.3672	13.3567	28
CRC1599LMO-07-MI-C	CRC1599LM-07-MI-C	25.2988	12.4112	24
CRC1599LMO-07-MI-D	CRC1599LM-07-MI-D	28.6585	13.2799	27
CRC1599LMO-07-MI-E	CRC1599LM-07-MI-E	27.5952	13.4987	26
CRC1599LMO	CRC1599LMO-0-B	27.4229	12.1433	26
CRC1599NLH	CRC1599NLH0000000000D03000	28.3	10.2545	29
CRC1599NMH	CRC1599NMH0000000000D03000	27.77	9.724	29
CRC1599PRO-01-0	CRC1599PR-01-0	27.7328	12.167	27
CRC1599PRO-01-1-E	CRC1599PR-01-1-E	26.3312	11.7663	26
CRC1599PRO-01-1-F	CRC1599PR-01-1-F	28.1986	12.5715	28
CRC1599PRO-01-1-L	CRC1599PR-01-1-L	28.99	13.3172	28
CRC1599PRO-10-0	CRC1599PR-10-0	28.1925	12.2023	28
CRC1599PRO-10-1-E	CRC1599PR-10-1-E	29.6537	12.3862	29
CRC1599PRO-10-1-F	CRC1599PR-10-1-F	29.2971	12.5967	29
CRC1599PRO-10-1-G	CRC1599PR-10-1-G	22.0932	10.2268	21
CRC1599PRO	CRC1599PRO-0-B	19.4151	9.11638	19

### Sheet: Legend
Extended Data Table 12 - Relevant metrics obtained from picard wgsmetrics relative to all the 30x WGSs generated from MA clones, bulk organoids and their matched normal tissue.
Column	Description
Sample_id	human readable ID
Sequencing_id	original raw data ID
mean_coverage	The mean coverage in bases of the genome territory, after all filters are applied
sd_coverage	The standard deviation of coverage of the genome after all filters are applied
median_coverage	The median coverage in bases of the genome territory, after all filters are applied
