## Supplementary Table 13 for "Heterogeneity and evolution of DNA mutation rates in microsatellite stable colorectal cancer"

### Sheet: Extended Data Table 13
Sequencing_id	contamination	error
CRC0282-01-0	0.00127117	3.30313e-05
CRC0282-01-1-A	0.00152526	3.48389e-05
CRC0282-01-1-B	0.00139714	3.49377e-05
CRC0282-01-1-C	0.00169111	3.87479e-05
CRC0282-01-1-D	0.00182952	4.43487e-05
CRC0282-01-1-E	0.00139554	3.75877e-05
CRC0282-01-1-F	0.00165705	4.06543e-05
CRC0282-01A-2-2	0.00100374	3.2738e-05
CRC0282-01A-2-3	0.187435	0.000573487
CRC0282-01A-2-4	0.0012509	3.8562e-05
CRC0282-01-MA-C	0.00124102	3.28689e-05
CRC0282-01-MA-D	0.00141404	3.53705e-05
CRC0282-01-MA-G	0.00115633	3.23175e-05
CRC0282-01-MC-D	0.0015477	3.654e-05
CRC0282-01-MC-E	0.00141659	3.48692e-05
CRC0282-01-MC-F	0.00166268	4.10333e-05
CRC0282-01-MI-A	0.001251	3.26041e-05
CRC0282-01-MI-D	0.00139232	3.57762e-05
CRC0282-01-MI-E	0.00134317	3.30336e-05
CRC0282-05-0	0.00107978	3.00347e-05
CRC0282-05-1-A	0.00113211	2.95184e-05
CRC0282-05-1-C	0.00118532	2.97701e-05
CRC0282-05-1-D	0.00110321	3.0758e-05
CRC0282-07-0	0.0012837	3.45634e-05
CRC0282-07-1-A	0.00124786	3.20972e-05
CRC0282-07-1-B	0.00132946	3.23448e-05
CRC0282-07-1-C	0.00164552	4.15595e-05
CRC0282-07-1-D	0.00168859	4.3232e-05
CRC0282-07-1-E	0.00118756	3.16383e-05
CRC0282-07-1-F	0.00155888	4.06306e-05
CRC0282-07E-2-2	0.261951	0.000756831
CRC0282-07E-2-3	0.000837656	3.15085e-05
CRC0282-07E-2-4	0.00108466	3.48488e-05
CRC0282LMO-0-B	0.00103573	2.93411e-05
CRC0327-02-0	0	0
CRC0327-02-1-A	0.000177412	1.21059e-05
CRC0327-02-1-E	6.66749e-05	7.23349e-06
CRC0327-02-1-I	3.20627e-05	5.13465e-06
CRC0327-02-MA2-B	7.19215e-05	9.06263e-06
CRC0327-02-MA2-E	5.12682e-06	2.29281e-06
CRC0327-02-MA2-G	0.0025967	4.00414e-05
CRC0327-02-MA-B	0.000139271	1.07816e-05
CRC0327-02-MA-C	0.000149587	1.1345e-05
CRC0327-02-MA-E	4.6369e-05	6.19717e-06
CRC0327-02-MC2-B	0.000123045	1.12828e-05
CRC0327-02-MC2-C	2.00205e-05	4.71909e-06
CRC0327-02-MC2-D	0.000386985	2.16167e-05
CRC0327-02-MC-B	0.000155741	1.1364e-05
CRC0327-02-MC-C	0.000231415	1.4558e-05
CRC0327-02-MC-D	0.000171386	1.18898e-05
CRC0327-02-MI-C	0	0
CRC0327-02-MI-E	9.61442e-05	8.81613e-06
CRC0327-04-0	0	0
CRC0327-04-1-A	2.249e-05	4.2505e-06
CRC0327-04-1-B	0.000105463	9.18241e-06
CRC0327-04-1-C	0.000195989	1.27653e-05
CRC0327-08-0	0.000124145	9.97543e-06
CRC0327-08-1-A	0.000160603	1.25078e-05
CRC0327-08-1-C	0.000187252	1.24903e-05
CRC0327-08-1-F	7.33145e-05	7.37017e-06
CRC0327LMO-0-B	0.000196992	1.41132e-05
CRC0441-01-0	0.000276631	1.6425e-05
CRC0441-01-1-A	0.000214293	1.44881e-05
CRC0441-01-1-B	0.000270721	1.60187e-05
CRC0441-01-1-E	0.000291849	1.59812e-05
CRC0441-01-MI-B	0.000165465	1.25486e-05
CRC0441-03-0	0.000106224	1.01304e-05
CRC0441-03-1-B	0.000169867	1.31887e-05
CRC0441-03-1-C	0	0
CRC0441-03-1-F	7.60046e-05	8.89699e-06
CRC0441-10-0	0.000166679	1.22926e-05
CRC0441-10-1-C	0.000202239	1.47165e-05
CRC0441LMO-0-B	0.000244781	1.62545e-05
CRC1078-02-0	0	0
CRC1078-02-1-C	0	0
CRC1078-02-1-D	0	0
CRC1078-02-1-E	0	0
CRC1078-02-MI-A	0	0
CRC1078-02-MI-C	0	0
CRC1078-02-MI-E	0	0
CRC1078-07-0	0	0
CRC1078-07-1-A	0	0
CRC1078-07-1-E	0	0
CRC1078-07-1-F	0	0
CRC1078-07A-2-2	0	0
CRC1078-07A-2-3	0	0
CRC1078-07A-2-4	0	0
CRC1078-09-0	0	0
CRC1078-09-1-B	0	0
CRC1078-09-1-C	0	0
CRC1078-09-1-D	0	0
CRC1078LMO-0-B	0	0
CRC1307-02-0	0.00015897	1.11906e-05
CRC1307-02-1-A	0.00021748	1.23019e-05
CRC1307-02-1-B	0.000190427	1.33063e-05
CRC1307-02-1-E	0.000156149	1.04156e-05
CRC1307-08-0	0.000180261	1.15706e-05
CRC1307-08-1-B	0.000169763	1.1176e-05
CRC1307-08-1-D	0.000305907	1.42183e-05
CRC1307-08-1-E	0.000267711	1.39872e-05
CRC1307-08D-2-2	0.000222018	1.43696e-05
CRC1307-08D-2-5	0	0
CRC1307-08-MA-A	0.000172873	1.07696e-05
CRC1307-08-MA-C	0.000139217	9.08684e-06
CRC1307-08-MA-F	0.000172486	1.2862e-05
CRC1307-08-MC-D	0.000260237	1.30248e-05
CRC1307-08-MC-E	0.000263684	1.35934e-05
CRC1307-08-MC-F	0.000244301	1.26444e-05
CRC1307-08-MI-A	0.000220403	1.3976e-05
CRC1307-08-MI-B	0.000178836	1.13402e-05
CRC1307-08-MI-F	0.000148234	1.01623e-05
CRC1307-09-0	0.000316916	1.52639e-05
CRC1307-09-1-B	0.000275675	1.3763e-05
CRC1307-09-1-C	0.000234891	1.26752e-05
CRC1307-09-1-E	0.000423556	1.92555e-05
CRC1307-09E-2-3	0.000187354	1.27545e-05
CRC1307-09E-2-4	0.000220646	1.43406e-05
CRC1307-09E-2-5	9.23325e-05	9.78927e-06
CRC1307LMO	0.000952727	3.24397e-05
CRC1502-03-0	0	0
CRC1502-03-1-A	0	0
CRC1502-03-1-C	0.000118411	1.00108e-05
CRC1502-03-1-D	5.11222e-05	6.65645e-06
CRC1502-03A-2-1	0.000152442	1.26205e-05
CRC1502-03A-2-3	0.00034591	1.91142e-05
CRC1502-03A-2-5	0.00079916	2.06272e-05
CRC1502-08-0	0.000166484	1.29654e-05
CRC1502-08-1-A	0	0
CRC1502-08-1-C	5.74448e-05	6.67896e-06
CRC1502-08-1-D	0	0
CRC1502-08D-2-2	0.000299235	1.65098e-05
CRC1502-09-0	0	0
CRC1502-09-1-A	5.63372e-05	7.52935e-06
CRC1502-09-1-C	0	0
CRC1502-09-1-E	0.000144266	1.22403e-05
CRC1502-09C-2-1	0.000297667	1.74313e-05
CRC1502-09C-2-2	0.000332	1.66779e-05
CRC1502-09C-2-3	0.000237765	1.50163e-05
CRC1502-10-0	0.000227841	1.4777e-05
CRC1502-10-1-A	0.000153294	1.14628e-05
CRC1502-10-1-B	0.000126507	1.20651e-05
CRC1502-10-1-D	0.000245158	1.6245e-05
CRC1502-10B-2-3	0.000774041	2.92625e-05
CRC1502-10B-2-5	0.00035172	1.8451e-05
CRC1502-10B-2-6	0.000120542	1.11471e-05
CRC1502-10-MA-A	3.31648e-05	5.17997e-06
CRC1502-10-MA-C	0	0
CRC1502-10-MA-D	0	0
CRC1502-10-MC-A	4.32438e-06	1.93394e-06
CRC1502-10-MC-C	8.58939e-05	9.26399e-06
CRC1502-10-MC-D	4.35608e-06	1.94812e-06
CRC1502-10-MI-A	0	0
CRC1502-10-MI-C	5.29304e-05	6.95104e-06
CRC1502-10-MI-G	0	0
CRC1502LMO-0-B	5.91717e-05	7.17674e-06
CRC1599LM-01-0	0.000337337	1.86995e-05
CRC1599LM-01-1-A	0.000320066	1.92101e-05
CRC1599LM-01-1-C	0.000297689	1.6279e-05
CRC1599LM-01-1-D	0.000333741	1.88197e-05
CRC1599LM-01C-2-1	5.77941e-05	8.91877e-06
CRC1599LM-01C-2-4	4.74909e-05	7.91585e-06
CRC1599LM-01C-2-5	9.57378e-05	1.0984e-05
CRC1599LM-03-0	0.00031541	1.79284e-05
CRC1599LM-03-1-B	0.000295438	1.77322e-05
CRC1599LM-03-1-D	0.000320554	1.8105e-05
CRC1599LM-03-1-E	0.000504675	2.32844e-05
CRC1599LM-07-0	0.000196285	1.4438e-05
CRC1599LM-07-MI-C	0.000391747	2.16491e-05
CRC1599LM-07-MI-D	0.000213841	1.54002e-05
CRC1599LM-07-MI-E	0.00017077	1.39956e-05
CRC1599LMO-0-B	0.000246302	1.70054e-05
CRC1599PR-01-0	0.000329689	1.98227e-05
CRC1599PR-01-1-E	0.000291976	1.91391e-05
CRC1599PR-01-1-F	0.000440856	2.25485e-05
CRC1599PR-01-1-L	0.000180752	1.43405e-05
CRC1599PR-10-0	0.000269408	1.78132e-05
CRC1599PR-10-1-E	0.000392683	2.06576e-05
CRC1599PR-10-1-F	0.000343791	1.93857e-05
CRC1599PR-10-1-G	6.48297e-05	9.45749e-06
CRC1599PRO-0-B	0.000165835	1.46057e-05

### Sheet: Legend
Extended Data Table 13 - Results of GATK CalculateContamination relative to all the WGSs 30x for which mutation calling was performed.
Column	Description
Sequencing_id	original raw data ID
contamination	fraction of reads due to cross-sample contamination for each tumor sample
