## Supplementary Table 14 for "Heterogeneity and evolution of DNA mutation rates in microsatellite stable colorectal cancer"

### Sheet: WGS QC
Sample_id	Sequencing_id	mean_coverage	sd_coverage	median_coverage
CRC2566LM-L5-02	CRC2566LM-L5-02	28.9797	11.8042	30
CRC2566LM-L5-08	CRC2566LM-L5-08	27.3978	11.7704	27
CRC2566LM-L7-07	CRC2566LM-L7-07	28.8784	12.0528	30
CRC2566LM-LG-03	CRC2566LM-LG-03	30.5468	12.7188	32
CRC2566LMO	CRC2566LMO-L5	29.4675	11.9702	31
CRC2566NLH	CRC2566NLH0000000000D03000	30.536	10.6331	31
CRC2573LM-L8-04	CRC2573LM-L8-04	29.0721	13.4546	28
CRC2573LM-L8-12	CRC2573LM-L8-12	27.4478	13.5138	26
CRC2573LMO	CRC2573LMO-L8	28.6763	13.8217	27
CRC2573NLH	CRC2573NLH0000000000D0300	24.4238	8.79062	25
CRC2608NMH	CRC2608NMH0000000000D02000	29.9888	10.2734	31
CRC2608PR-L1-02	CRC2608PR-L1-02	28.9067	10.173	30
CRC2608PR-L4-04	CRC2608PR-L4-04	31.7418	10.966	33
CRC2608PR-L6-02	CRC2608PR-L6-02	29.7868	10.3218	31
CRC2608PRO	CRC2608PRO-L6	28.0513	10.1034	29

### Sheet: contamination
Sequencing_id	contamination	error
CRC2566LM-L5-02	0	0
CRC2566LM-L5-08	0.000201794	1.39982e-05
CRC2566LM-L7-07	0.000638218	2.52268e-05
CRC2566LM-LG-03	0.00064604	2.50725e-05
CRC2566LMO-L5	0	0
CRC2573LM-L8-04	0	0
CRC2573LM-L8-12	0	0
CRC2573LMO-L8	0	0
CRC2608PR-L1-02	0.000480114	2.15148e-05
CRC2608PR-L4-04	0.000722624	2.52322e-05
CRC2608PR-L6-02	0.00056206	2.29551e-05
CRC2608PRO-L6	0.000546146	2.29829e-05

### Sheet: Legend
Extended Data Table 14 - Relevant metrics obtained from picard wgsmetrics and GATK Contamination estimates relative to WGSs from clonal PDTs that were directly derived from patient material.
Sample_id	human readable ID
Sequencing_id	original raw data ID
mean_coverage	The mean coverage in bases of the genome territory, after all filters are applied
sd_coverage	The standard deviation of coverage of the genome after all filters are applied
median_coverage	The median coverage in bases of the genome territory, after all filters are applied
contamination	fraction of reads due to cross-sample contamination for each tumor sample
