## Supplementary Table 15 for "Heterogeneity and evolution of DNA mutation rates in microsatellite stable colorectal cancer"

### Sheet: Extended Data Table 15
Sequencing_id	mean_target_coverage	median_target_coverage
CRC0053LMX0A02204TUMD07000V2	277.475	200
CRC0053NLH0000000000D05000V2	277.93	200
CRC0053PRX0A01201TUMD05000V2	279.663	200
CRC0065LMX0B02205TUMD02000V2	256.556	200
CRC0065NLH0000000000D08000V2	280.423	200
CRC0065PRX0A01201TUMD03000V2	244.615	200
CRC0071LMX0A02204TUMD09000V2	246.013	200
CRC0071NLH0000000000D04000V2	278.445	200
CRC0071PRX0A01201TUMD06000V2	255.472	200
CRC0094LMX0A02201TUMD05000V2	270.677	200
CRC0094NLH0000000000D04000V2	284.556	200
CRC0094PRX0A01201TUMD06000V2	230.915	200
CRC0333LMX0A02204TUMD07000V2	267.573	200
CRC0333NLH0000000000D08000V2	273.366	200
CRC0333PRX0A01201TUMD07000V2	278.074	200
CRC0440LMX0A02001TUMD08000V2	242.508	200
CRC0440NLH0000000000D09000V2	289.991	200
CRC0440PRX0A01001TUMD12000V2	276.379	200
CRC0449LMX0A01001TUMD08000V2	240.235	200
CRC0449NLH0000000000D07000V2	393.244	200
CRC0449PRX0A01001TUMD11000V2	310.164	200
CRC0468LMX0B02004TUMD07000V2	252.736	200
CRC0468NLH0000000000D08000V2	311.027	200
CRC0468PRX0B01001TUMD08000V2	223.534	200
CRC0481LMX0A02001TUMD08000V2	269.648	200
CRC0481NLH0000000000D08000V2	273.342	200
CRC0481PRX0A01001TUMD08000V2	256.624	200
CRC0498LMX0A02001TUMD08000V2	218.188	200
CRC0498NLH0000000000D07000V2	271.294	200
CRC0498PRX0A01001TUMD08000V2	227.059	200
CRC0549LMX0B02004TUMD10000V2	287.855	200
CRC0549NLH0000000000D07000V2	264.956	200
CRC0549PRX0A02004TUMD08000V2	250.909	200
CRC0740LMX0A02001TUMD08000V2	280.988	200
CRC0740NLH0000000000D08000V2	283.188	200
CRC0740PRX0A02001TUMD08000V2	261.308	200
CRC1063LMX0A01001TUMD07000V2	285.79	200
CRC1063NLH0000000000D07000V2	303.208	200
CRC1063PRX0B02001TUMD08000V2	261.062	200
CRC1144LMX0A01001TUMD08000V2	255.997	200
CRC1144NLH0000000000D07000V2	290.882	200
CRC1144PRX0B02002TUMD08000V2	283.167	200
CRC1169LMX0A02001TUMD08000V2	304.951	200
CRC1169NLH0000000000D07000V2	282.223	200
CRC1169PRX0A01001TUMD08000V2	255.814	200
CRC1182LMX0A01001TUMD08000V2	267.865	200
CRC1182NLH0000000000D07000V2	320.318	200
CRC1182PRX0A01001TUMD08000V2	285.576	200
CRC1240LMX0A01001TUMD08000V2	239.124	200
CRC1240NLH0000000000D07000V2	292.633	200
CRC1240PRX0B01001TUMD08000V2	257.75	200
CRC1251LMX0A02001TUMD08000V2	339.444	200
CRC1251NLH0000000000D07000V2	275.092	200
CRC1251PRX0A01001TUMD08000V2	296.362	200
CRC1331LMX0A02005TUMD03000V2	270.236	200
CRC1331NMH0000000000D05000V2	276.981	200
CRC1331PRX0A01001TUMD05000V2	278.287	200
CRC1387LMX0A02001TUMD03000V2	342.612	200
CRC1387NLH0000000000D05000V2	283.513	200
CRC1387PRX0B01001TUMD05000V2	316.033	200
CRC1473LMX0B02002TUMD03000V2	269.542	200
CRC1473NMH0000000000D05000V2	287.866	200
CRC1473PRX0B01001TUMD03000V2	272.549	200
CRC1486LMX0B02002TUMD03000V2	262.67	200
CRC1486NLH0000000000D05000V2	237.022	200
CRC1486PRX0A01001TUMD03000V2	269.23	200
CRC1599LMX0A02001TUMD03000V2	217.346	198
CRC1599NLH0000000000D03000V2	285.506	200
CRC1599PRX0A02002TUMD03000V2	257.434	200
CRC1624LMX0B02001TUMD03000V2	320.449	200
CRC1624NLH0000000000D03000V2	337.935	200
CRC1624PRX0B02001TUMD03000V2	289.158	200
CRC1673LMX0B02004TUMD03000V2	298.919	200
CRC1673NMH0000000000D03000V2	296.654	200
CRC1673PRX0B02001TUMD03000V2	293.396	200
CRC1824LMX0A02001TUMD03000V2	285.563	200
CRC1824NMH0000000000D05000V2	276.078	200
CRC1824PRX0A02003TUMD03000V2	237.727	200
CRC2790LMX0A02001TUMD03000V2	301.211	200
CRC2790NLH0000000000D03000V2	283.371	200
CRC2790PRX0A02001TUMD03000V2	273.648	200

### Sheet: Legend
Extended Data Table 15 - Relevant metrics obtained from picard hsmetrics relative to WES data from PDXs that originated from matched Primary-Metastatic tumour pairs.
Column	Description
Sequencing_id	original raw data ID
mean _target_coverage	The mean coverage of a target region
median_target_coverage	The median coverage of a target region
